# Suspension culture drives metabolic rewiring in human pluripotent stem cells

**DOI:** 10.64898/2026.09.24.753129

**Authors:** Astrid Sophie Pejstrup Agger, Eleni Kafkia, Mads Bjerknæs Larsen, Thomas Moritz, Christian Toft Madsen, Kristian Honnens de Lichtenberg, Caroline Halloin, Palle Serup, Jan Jakub Zylicz, Christian Honoré

## Abstract

Human pluripotent stem cells (hPSCs) are increasingly expanded in 3D suspension culture to support scalable cell culturing, yet how the transition from 2D to 3D cultures affects hPSCs remains poorly understood. Here, we compare hPSCs in 2D and 3D cultures using transcriptomics, proteomics, spent-medium analysis, and stable-isotope tracing. hPSCs maintained pluripotency in both formats, although suspension culture showed altered growth dynamics and increased initial cell loss. Multi-omics analysis identified culture format as the dominant driver of molecular variation and revealed changes in adhesion, cytoskeletal organization, glycolysis, and oxidative phosphorylation. Spent-medium analysis showed increased lactate/glucose ratio in 3D suspension. Stable-isotope tracing revealed increased glucose-derived labelling of pyruvate and altered partitioning of glucose-derived carbon within the TCA cycle in 3D suspension cultures. Together with increased abundance of glycolytic enzymes, these findings support increased glycolysis in 3D suspension. Glutamine contribution to the TCA cycle was reduced, whereas relative reductive carboxylation was increased in 3D suspension cultures. Together, these findings show that transition from 2D to 3D suspension culture induces metabolic rewiring in hPSCs.

**Graphical abstract:** 
