## Supplementary material for "Suspension culture drives metabolic rewiring in human pluripotent stem cells": Transcriptomics pathway analysis, 6,24,48 hours

### Sheet: 6 hours_KEGG bulk-RNA-seq
ID	Description	setSize	enrichmentScore	NES	pvalue	p.adjust	qvalue	rank	leading_edge	core_enrichment	count	GeneRatio
hsa04390	Hippo signaling pathway - Homo sapiens (human)	149	-0.616366	-2.07684	2.49777e-08	8.79216e-06	7.91399e-06	1671	tags=25%, list=11%, signal=22%	WNT16/AMOT/FZD8/WWTR1/WNT9A/WNT2B/BMP4/LIMD1/TCF7L1/WWC1/TGFBR1/BMPR1B/WNT5B/FZD5/CCND2/FZD9/AXIN1/ID2/ACTB/CCND1/GDF6/TEAD3/ACTG1/FZD2/TEAD4/FZD7/WNT5A/MYC/DLG2/TEAD1/SERPINE1/SNAI2/WTIP/WNT4/LATS2/AJUBA/CCN2	37	0.248322
hsa05205	Proteoglycans in cancer - Homo sapiens (human)	183	-0.518894	-1.79251	2.31797e-05	0.00407963	0.00367215	1866	tags=25%, list=12%, signal=22%	HIF1A/NRAS/HRAS/WNT16/TLR2/ITPR1/CD44/FZD8/WNT9A/WNT2B/ITGB1/FRS2/TLR4/TFAP4/FAS/WNT5B/FZD5/MDM2/VAV2/FZD9/RRAS2/HBEGF/FLNA/PLAUR/PIK3CB/ITGB5/ACTB/ANK1/COL1A1/ITPR2/CCND1/CDKN1A/EZR/ACTG1/PXN/SDC2/FGF2/FZD2/FZD7/WNT5A/MYC/TIMP3/WNT4/CAV2/CAV1/THBS1	46	0.251366
hsa00100	Steroid biosynthesis - Homo sapiens (human)	19	-0.838626	-1.99228	4.05237e-05	0.00475478	0.00427987	609	tags=53%, list=4%, signal=51%	SC5D/DHCR24/LSS/FDFT1/DHCR7/HSD17B7/CYP51A1/NSDHL/SQLE/MSMO1	10	0.526316
hsa05219	Bladder cancer - Homo sapiens (human)	38	-0.698486	-1.90586	0.00068741	0.0483937	0.0435601	867	tags=32%, list=6%, signal=30%	RASSF1/NRAS/HRAS/DAPK3/MDM2/HBEGF/CDKN2A/CCND1/CDKN1A/MYC/FGFR3/THBS1	12	0.315789
hsa04518	Integrin signaling - Homo sapiens (human)	140	-0.508709	-1.69661	0.000685846	0.0483937	0.0435601	1133	tags=18%, list=7%, signal=17%	COL9A3/FERMT2/ICAM1/CCND2/ACTN4/COL2A1/LAMA5/FLNA/PIK3CB/ITGB5/PARVA/ACTB/COL1A1/ITGAM/CCND1/PDGFA/PARVG/PDGFRB/ACTG1/PXN/LAMC2/VCL/LIMS2/THBS1/PDGFB	25	0.178571

### Sheet: 24 hours_KEGG bulk-RNA-seq
ID	Description	setSize	enrichmentScore	NES	pvalue	p.adjust	qvalue	rank	leading_edge	core_enrichment	count	GeneRatio
hsa03010	Ribosome - Homo sapiens (human)	163	-0.579867	-2.34796	1e-10	3.52e-08	3.10526e-08	4014	tags=79%, list=26%, signal=59%	RPL41/RPL31/RPL3/RPL28/FAU/RPL30/MRPL28/RPS12/MRPL51/MRPS18A/RPS20/RPL4/RPL37A/MRPS9/RPL19/MRPL42/MRPL30/RPL15/MRPS10/RPS11/RPL23/RPL38/MRPL50/RPL32/RPS2/RPS29/RPL36AL/RPL13/RPL12/MRPL37/RPL10/MRPL9/MRPS7/RPS28/MRPL20/RPL6/UBA52/MRPL55/RACK1/RPLP2/RPL8/RPL7/RPL21/MRPL52/MRPS31/RPL39/RPL14/RPS21/RPL23A/RPL27A/RPL35A/RPS13/RPL10A/RPL26L1/RPL36/RPS27A/MRPL34/RPS19/MRPL32/RPS4X/RPL7A/RPS8/MRPL45/RPSA…	129	0.791411
hsa03008	Ribosome biogenesis in eukaryotes - Homo sapiens (human)	72	-0.576404	-2.03954	3.03163e-05	0.00529148	0.00466802	3563	tags=60%, list=23%, signal=46%	AK6/TBL3/RPP30/CSNK2A3/NOB1/NAT10/PWP2/GNL3/FBLL1/WDR43/HEATR1/POP4/FBL/FCF1/NXT2/RPP25/SBDS/UTP14A/UTP15/UTP6/NOP10/RIOK1/RPP25L/UTP18/RPP38/WDR75/NOL6/RCL1/GNL2/NHP2/RAN/SNU13/UTP4/POP7/POP5/WDR3/IMP3/RIOK2/IMP4/NMD3/NXT1/RPP40/EMG1	43	0.597222
hsa04371	Apelin signaling pathway - Homo sapiens (human)	129	-0.480065	-1.87778	4.50978e-05	0.00529148	0.00466802	988	tags=14%, list=6%, signal=13%	RRAS2/RRAS/MAP2K1/ITPR1/HRAS/NOS3/GNG12/SLC8A1/PRKAA2/APELA/CCND1/ADCY2/NOS2/GNG11/ACTA2/ADCY8/CCN2/EGR1	18	0.139535
hsa04540	Gap junction - Homo sapiens (human)	80	-0.525239	-1.89562	0.000266925	0.0227195	0.0200426	1192	tags=18%, list=8%, signal=16%	CDK1/TUBB4B/TUBA4A/MAP2K1/ITPR1/HRAS/GJD2/PDGFA/ADCY2/TUBB2A/TUBB6/PDGFRB/PDGFB/ADCY8	14	0.175
hsa04518	Integrin signaling - Homo sapiens (human)	140	-0.426053	-1.68993	0.000387264	0.0227195	0.0200426	984	tags=18%, list=6%, signal=17%	COL6A3/ITGA4/LAMA5/ACTG1/COL1A1/ITGB5/ITGA1/PDGFA/PARVA/PIK3CB/CCND3/CCND2/CCND1/PGF/PARVB/THBS1/ICAM4/TNC/COL2A1/LIMS2/LAMC2/PDGFRB/PARVG/COL9A3/PDGFB	25	0.178571
hsa04142	Lysosome biogenesis - Homo sapiens (human)	232	0.394645	1.58269	0.000327937	0.0227195	0.0200426	2741	tags=24%, list=18%, signal=20%	LAMP5/MCOLN3/CTSK/ABCA5/HGSNAT/AP5B1/IGF2R/DMXL1/SMPD1/CLTCL1/OSBPL7/TMEM175/TFE3/TCIRG1/CLCN7/ZFYVE26/TPP1/AP1S2/NAPSA/ATP6V0A1/GNPTAB/VPS13A/ARSA/GNPTG/PPT2/NAGLU/CTSA/BLOC1S1/ATP6V1G2/OSBPL2/RRAGC/AP1G2/RRAGB/NEU1/GGA1/ATP6V1C2/AP3B2/VPS13C/GAA/GNS/SGSH/AP5Z1/BORCS8/GPR155/HEXA/VPS11/SLC29A2/CLN8/SPG11/PIKFYVE/IDUA/LAMP3/PLEKHM1/CTSO/AP1S3/SLC36A4	56	0.241379
hsa01232	Nucleotide metabolism - Homo sapiens (human)	79	-0.509213	-1.83138	0.000602572	0.0303008	0.0267306	3921	tags=52%, list=25%, signal=39%	LACC1/CMPK1/CANT1/NME1/ADK/AK6/DGUOK/NT5C3A/AK7/APRT/DCK/ENPP1/AK2/NME3/NT5C3B/DCTD/CTPS1/NME4/ADSS2/GMPR2/GMPS/PNP/RRM1/RRM2/DUT/IMPDH2/NT5E/HPRT1/DTYMK/NTPCR/GMPR/NME7/RRM2B/DCTPP1/HDDC2/NT5C2/UPP1/TK1/TYMS/IMPDH1/AK5	41	0.518987

### Sheet: 48 hours_KEGG bulk-RNA-seq
ID	Description	setSize	enrichmentScore	NES	pvalue	p.adjust	qvalue	rank	leading_edge	core_enrichment	count	GeneRatio
hsa04820	Cytoskeleton in muscle cells - Homo sapiens (human)	194	-0.608064	-2.0615	5.98647e-08	2.10724e-05	1.90937e-05	683	tags=23%, list=5%, signal=22%	HSPG2/ATP1A1/COL1A1/COL4A2/ITGA1/ITGB1/FBN2/EMD/PDLIM5/CSRP2/COL11A1/COL5A2/COL4A1/TPM2/DAG1/MYL4/FLNC/TMOD1/AGRN/TNNI1/LAMA2/SYNPO2/PKP2/ITGB5/CSRP1/SDC2/MYH11/NEBL/MYL3/TNNC1/THBS1/TPM1/VIM/DIAPH2/ACTC1/MYH2/COL9A3/PDLIM2/TTN/MYL9/MYL7/TNNT2/ACTG2/ACTA1	44	0.226804
hsa04814	Motor proteins - Homo sapiens (human)	171	-0.605002	-2.02668	1.16079e-06	0.000204298	0.000185115	666	tags=14%, list=4%, signal=14%	MYO1C/KIFC3/MYO16/KIF1C/DNAH11/KLC3/TPM2/MYL4/TNNI1/TUBB2A/ACTA2/TUBB6/MYH11/MYL3/TNNC1/TPM1/ACTC1/MYH2/MYL10/MYL9/MYL7/TNNT2/ACTG2/ACTA1	24	0.140351
hsa04510	Focal adhesion - Homo sapiens (human)	187	-0.511379	-1.72752	0.000238364	0.027968	0.0253418	968	tags=18%, list=6%, signal=17%	COL1A1/COL4A2/HRAS/ITGA1/ITGB1/ACTN4/AKT1/EMP1/CCND1/PARVA/COL4A1/PARVB/PIK3CB/LAMA5/CCND3/LAMA2/PDGFA/BCAR1/CCND2/COL2A1/ITGB5/CAV2/LAMC2/CHAD/CAV1/TNC/PDGFRB/THBS1/PDGFB/PARVG/MYL10/COL9A3/MYL9/MYL7	34	0.181818
hsa05414	Dilated cardiomyopathy - Homo sapiens (human)	87	-0.630543	-1.92217	0.000439101	0.0309566	0.0280498	901	tags=22%, list=6%, signal=21%	ADCY6/ITGA1/ITGB1/EMD/SLC8A3/TPM2/DAG1/LAMA2/CACNB3/RYR2/ITGB5/MYL3/TNNC1/ADCY2/TPM1/ACTC1/TTN/ADCY8/TNNT2	19	0.218391
hsa05410	Hypertrophic cardiomyopathy - Homo sapiens (human)	82	-0.609967	-1.83791	0.00052767	0.0309566	0.0280498	878	tags=22%, list=6%, signal=21%	ITGA1/ITGB1/EMD/SLC8A3/TPM2/DAG1/PRKAA2/LAMA2/CACNB3/RYR2/ITGB5/MYL3/TNNC1/EDN1/TPM1/ACTC1/TTN/TNNT2	18	0.219512
hsa05322	Systemic lupus erythematosus - Homo sapiens (human)	90	0.558486	1.7623	0.000496847	0.0309566	0.0280498	1340	tags=21%, list=9%, signal=19%	HLA-DQB1/MACROH2A2/C5/H3-7/H4C8/H2BC5/H2BC12/H2BC6/H4C11/HLA-DRA/H3C10/H3C6/H2BC15/C4A/H4C9/GRIN2B/H2AC13/H4C5/C1R	19	0.211111
hsa04916	Melanogenesis - Homo sapiens (human)	88	-0.587942	-1.79051	0.000816401	0.0410533	0.0371984	1363	tags=16%, list=9%, signal=15%	MAP2K1/CREB3L2/WNT5A/HRAS/ADCY6/TCF7L1/WNT2B/FZD5/FZD2/WNT3/ADCY2/EDN1/KITLG/ADCY8	14	0.159091
hsa05034	Alcoholism - Homo sapiens (human)	158	0.474242	1.59037	0.00103317	0.0454594	0.0411908	1333	tags=16%, list=9%, signal=15%	GNG3/CREB5/SHC2/MACROH2A2/H3-7/H4C8/SHC3/H2BC5/GRIN3A/H2BC12/H2BC6/H4C11/HDAC6/H3C10/H3C6/H2BC15/SHC4/H4C9/HDAC10/GRIN2B/CALML6/CAMKK1/GNAS/H2AC13/H4C5	25	0.158228
